# Environmental fungi from cool and warm neighborhoods in the urban heat island of Baltimore City show differences in thermal susceptibility and pigmentation

**DOI:** 10.1101/2023.11.10.566554

**Authors:** Daniel F. Q. Smith, Madhura Kulkarni, Alexa Bencomo, Tasnim Syakirah Faiez, J. Marie Hardwick, Arturo Casadevall

## Abstract

A major barrier for most fungal species to infect humans is their inability to grow at body temperature (37°C). Global warming and more frequent extreme heat events may impose selection pressures that allow fungal adaptation to higher temperatures. Cities are heat islands that are up to 8°C warmer than their suburban counterparts because of mechanical heat production and reduced greenspace, among other factors, and may be an important reservoir of fungi that have increased risk of thermotolerance and inhabit environments near humans. Here we describe a novel and inexpensive technique that was developed to collect fungal samples from various sites in Baltimore, Maryland using commercially available taffy candy. Our results show fungal isolates from warmer neighborhoods show greater thermotolerance and lighter pigmentation relative to isolates of the same species from cooler neighborhoods, suggesting local adaptation. Lighter pigmentation in fungal isolates from warmer areas is consistent with known mechanisms of pigment regulation that modulate fungal cell temperature. The opportunistic pathogen *Rhodotorula mucilaginosa* from warmer neighborhoods had a higher resistance to gradual exposure to extreme heat than those from cooler neighborhoods. Our results imply fungal adaptation to increased temperature in an urban environment. The acquisition of thermotolerance poses a risk for humans if fungal species with pathogenic potential acquire the capacity to grow at human body temperatures and cause disease.
