## Supplementary Table 1 for "Environmental fungi from cool and warm neighborhoods in the urban heat island of Baltimore City show differences in thermal susceptibility and pigmentation"

### Sheet: Sheet1
Date	Location	Time	Sample	FLIR Camera Reading	Infrared Thermometer Reading	Baltimore City Avg Air Temp	Difference between FLIR Camera and Thermometer Reading (∆˚C)
2024-08-20	Fells Point	12:15:00	Sidewalk	40.7		27.2222
	Fells Point	12:15:00	Dirt	27.2		27.2222
	Fayette St.	12:40:00	Sidewalk	39.8		27.2222
	Fayette St.	12:40:00	Dirt	53		27.2222
	Mt. Vernon	13:15:00	Sidewalk	38.4		27.2222
	Mt. Vernon	13:15:00	Dirt	57.7		27.2222
	Guilford	14:15:00	Sidewalk	27.3		27.2222
	Guilford	14:15:00	Dirt	27.1		27.2222
2023-09-04	Fayette St.	15:10:00	Sidewalk	43.3	44.2222	36.6667	0.922222
	Fayette St.	15:10:00	Dirt	57	56.1111	36.6667	0.888889
	Guilford	14:33:00	Sidewalk	33.8	34.5	36.6667	0.7
	Guilford	14:33:00	Dirt	32.7	33.4444	36.6667	0.744444
2024-06-21	Fayette St.	13:30:00	Sidewalk		50.8333	33.3333
	Fayette St.	13:30:00	Dirt		56.6667	33.3333
	Guilford	12:15:00	Sidewalk		31.9444	33.3333
	Guilford	12:15:00	Dirt		31.0556	33.3333
2023-08-28	Fayette St.	14:40:00	Sidewalk		41.8889	35
	Fayette St.	14:40:00	Dirt		42.2222	35
	Guilford	13:55:00	Sidewalk		31.3889	35
	Guilford	13:55:00	Dirt		31.7222	35
