## Supplementary Table 2 for "Environmental fungi from cool and warm neighborhoods in the urban heat island of Baltimore City show differences in thermal susceptibility and pigmentation"

### Sheet: Sheet1
Isolate #	Source	Location	Surface	Closest Sequence Identification	Sequence
100	S	Fells Point	Sidewalk	Knufia petricola	NNNNNNNNNNNNGCGGNAGGNNCATTACCGAGNGTAGGGTTTCCCCTCCNGGAGCCCGACCTCCCNACGCCTTTGTCTAATTTACCTTGTCGTTGCTTCGGCGGACCGGTTGACCAACTGGTCTTGACCGCCGGGGGGGCTTCCCCCCCCTGGAGAGCGTCCGCCGACGGCCCAACCACAAAACTCTTGTACCAAACCATGTCGTCTGAATGTACTTGATTAAGAATCAAAAAACAAAACTTTCAACAACGGATCTCTTGGTTCTGGCATCGATGAAGAACGCAGCGAAATGCGATAAGTAATGCGAATTGCAGAATTTCCGTGAGTCATCGAATCTTTGAACGCACATTGCGCCCACTGGTATTCCGGTGGGCATGCCTGTTCGAGCGTCATTATCCT…
101	S	Fells Point	Sidewalk	Symmetrospora foliicola	NNNNNNNTCCTGNCTGATTTGAGGTCTAAAGCTTAAAGTTCTAAATGAAGCATTAGAAGCACCACTAACGATTCGAAAGTTAGACGTCCTCAGCGATAATAATTATTACGCCGAGTCAAACCGTCAAGTATTCAAACTGGGTTGCTCGTGTATTTCAGCTGAGCCGACAGTTAAGCCAGCAACAGCCATAAACCAAGCCCGCAGCTCACTTCATTACAAAATGAGGGGGTTGAGAGTTTCATGACACTCAAACAGACATACTCTTCGGAATACCAAAGAGTGCAAGGTGCGTTCAAAGATTCGATGATTCACTGAATTCTGCAATTCACATTACGTATCGCATTTCGCTGCGTTCTTCATCGATGCGAGAGCCAAGAGATCCGTTGCCGAAAGTTTTAT…
102	S	Fells Point	Sidewalk	Knufia petricola	Visually the same as 100S
103	S	Fells Point	Sidewalk	Knufia petricola	Visually the same as 100S
104	S	Fells Point	Sidewalk	Knufia petricola	Visually the same as 100S
106	S	Fells Point	Sidewalk	Knufia petricola	Visually the same as 100S
107	S	Fells Point	Sidewalk	Knufia petricola	Visually the same as 100S
200	S	Fayette st.	Sidewalk	Rhodotorula mucilaginosa	NNNNNNNNTCNACCTGNTTTGAGATCTAATCTTAAATGTAGACATTAGGATTAGTAGCTTCCTTTAATCCAACCCGGCTCTAGTCCGAAGACTAGAATTCCTCAGCGAATAGTCTATTACGCCAAGTCAATCCGAAGTTCGATTGCGGATGCTAATGCATTACGAGCGAGCTCGACCGTGAGGCCAGCAAAACGCTCAGAATCCAAACACCTCTTCGATCATAAAGAAAGAGGAGGGTTGAAGTATTCATGACACTCAAACAGGCATGCTCCACGGAATACCATGGAGCGCAAGGTGCGTTCAAAGATTCGATGATTCACTGAATTCTGCAATTCACATTACTTATCGCATTTCGCTGCGTTCTTCATCGATGCGAGAGCCAAGAGATCCGTTGTTGAA…
201	S
204	S	Fayette st.	Sidewalk	Cippumomyces mortalis	GAACTAGTCTCCTACCTGATCCGAGGTCACCTGATAAAAGAGTTTAACGGCATGAGCGTCACCGGATCTCACAAGCGAATAGATTTCCACAACGCTAAGAGACGGTGAACTCAGCCGGTCGATTCTAGAGGCGCGGCGAACCGCGTCCTCCAATACCAAGCGAGGCTTGAGTGGTGTAATGACGCTCGAACAGGCATGCCCCTCGGAATACCAAGGGGCGCAATGTGCGTTCTAAGATTCGATGATTCGCTGAATTCTGCAATTCACATTACTTATCGCATTTCGCTGCGTTCTTCTTCTATGCCATAACCAAGAGATCCGTTGTTGAAAGATTTGATATGATTTAATCAATACTCATACGACATATTAACGCATAGTTTGTATAATCCACCGGGGGCC…
207	S	Fayette st.	Sidewalk	Symmetrospora foliicola	NNNNNNNTCCTGNCTGATTTGAGGTCTAAAGCTTAAAGTTCTAGATGAAGCATTAGAAGCACCACTAACGATTTGAAAGTTAGACGTCCTCAGCGATAATAATTATTACGCCGAGTCAAGCCGTCAAGTATTCAAACTGGGTTGCTCGTGTATTTCAGCTGAGCCGACAGTTAAGCCAGCAACAGCCATAAACCAAGCCCACAGCTCACTTCATTACAAAATGAGGGGGTTGAGAGTTTCATGACACTCAAACAGACATACTCTTCGGAATACCAAAGAGTGCAAGGTGCGTTCAAAGATTCGATGATTCACTGAATTCTGCAATTCACATTACGTATCGCATTTCGCTGCGTTCTTCATCGATGCGAGAGCCAAGAGATCCGTTGCCGAAAGTTTTAT…
208	S	Fayette st.	Sidewalk	Aureobasidium pullulans	CATTAAAGAGTAAGGGTGCTCAGCGCCCGACCTCCAACCCTTTGTTGTTAAAACTACCTTGTTGCTTTGGCGGGACCGCTCGGTCTCGAGCCGCTGGGGATTCGTCCCAGGCGAGCGCCCGCCAGAGTTAAACCAAACTCTTGTTATTTAACCGGTCGTCTGAGTTAAAATTTTGAATAAATCAAAACTTTCAACAACGGATCTCTTGGTTCTCGCATCGATGAAGAACGCAGCGAAATGCGATAAGTAATGTGAATTGCAGAATTCAGTGAATCATCGAATCTTTGAACGCACATTGCGCCCCTTGGTATTCCGAGGGGCATGCCTGTTCGAGCGTCATTACACCACTCAAGCTATGCTTGGTATTGGGCGTCGTCCTTAGTTGGGCGCGCCTTAAAG…
209	S	Fayette st.	Sidewalk	Aureobasidium pullulans	Visually the same as 208S, 219S, 220S
210	S	Fayette st.	Sidewalk	Aureobasidium pullulans	Visually the same as 208S, 219S, 220S
211	S	Fayette st.	Sidewalk	Zalaria obscura	GGGACTGGCATCTACCTGATCCGAGGTCACCTAAGAAAAATGAATAAATTCAATTTAGCGGCAAAAGACCGTACCGACCCAAAGAGCGTTGTTAGAAATTCTACTGCGCCCAAAGTCGGTAAGACTTCGCCGAAGGTTTTGGGGCGCGCCTGCCTTTTCAGACAGACGGACGCCTAATACCAAGCAGAGCTTGAGTGGTGTAATGACGCTCGAACAGGCATGCCCCTCGGAATACCAAGGGGCGCAATGTGCGTTCAAAGATTCGATGATTCACTGAATTCTGCAATTCACATTACTTATCGCATTTCGCTGCGTTCTTCATCGATGCCAGAACCAAGAGATCCGTTGTTGAAAGTTTTAATTTATTTAAATTATAACTCAGACGACTGGTTAAAGACA…
212	S	Fayette st.	Sidewalk	Aureobasidium pullulans	Visually the same as 208S, 219S, 220S
213	S	Fayette st.	Sidewalk	Holtermanniella wattica/Tremellomycetes	NNNNNNTGNNTTGAGGNNNCACAGTAAAGTAGCGTCTCATAGTGAGAACATGATTAGAAGCAGACGGCATCAAGCCTTGGCCAGGTTTTACCCTGTCCCCGATGAATACTTATTACATCGAGTCGAACCAAGTCATAGACAAGTCCAGCTAATGATTTTAAGGCGAGCCACTTTGCAGCAGCAACACCCAAGTCCAAGCCTTGATGGTAAAACCAATCAAGGTTGAGGTTGTTCACGACACTCAAACAGGCATGCCCGTCGGAATACCAACGGGCGCAAGGTGCGTTCAAAGATTCGATGATTCACTGAATTCTGCAATTCACATTACTTATCGCATTTCGCTGCGTTCTTCATCGATGCGAGAGCCAAGAGATCCGTTGTTAAAAGTTTTATTTGTTA…
214	S	Fayette st.	Sidewalk	Aureobasidium pullulans	Visually the same as 208S, 219S, 220S
215	S	Fayette st.	Sidewalk	Aureobasidium pullulans	Visually the same as 208S, 219S, 220S
216	S	Fayette st.	Sidewalk	Zalaria obscura	AGGGCGGGCATCTACTGATCCGAGGTCACCTAAGAAATGAATAAATTCAATTTAGCGGCAAAAGACCGTACCGACCCAAAGAGCGTTGTTAGAAATTCTACTGCGCCCAAAGTCGGTAAGACTTCGCCGAAGGTTTTGGGGCGCGCCTGCCTTTTCAGACAGACGGACGCCTAATACCAAGCAGAGCTTGAGTGGTGTAATGACGCTCGAACAGGCATGCCCCTCGGAATACCAAGGGGCGCAATGTGCGTTCAAAGATTCGATGATTCACTGAATTCTGCAATTCACATTACTTATCGCATTTCGCTGCGTTCTTCATCGATGCCAGAACCAAGAGATCCGTTGTTGAAAGTTTTAATTTATTTAAATTATAACTCAGACGACTGGTTAAAGACAAGA…
217	S	Fayette st.	Sidewalk	Holtermanniella wattica/Tremellomycetes	NNNNNNTGNNNTTNAGGCCACACAGTAAAGTAGCGTCTCATAGTGAGAACATGATTAGAAGCAGACGGCATCAAGCCTTGGCCAGGTTTTACCCTGTCCCCGATGAATACTTATTACATCGAGTCGAACCAAGTCATAGACAAGTCCAGCTAATGATTTTAAGGCGAGCCACTTTGCAGCAGCAACACCCAAGTCCAAGCCTTGATGGTAAAACCAATCAAGGTTGAGGTTGTTCACGACACTCAAACAGGCATGCCCGTCGGAATACCAACGGGCGCAAGGTGCGTTCAAAGATTCGATGATTCACTGAATTCTGCAATTCACATTACTTATCGCATTTCGCTGCGTTCTTCATCGATGCGAGAGCCAAGAGATCCGTTGTTAAAAGTTTTATTTGTT…
218	S	Fayette st.	Sidewalk	Zalaria obscura	AGGGCTGGGCTCCTACCTGATCCGAGGTCACCTAAGAAAATGAATAAATTCAATTTAGCGGCAAAAGACCGTACCGACCCAAAGAGCGTTGTTAGAAATTCTACTGCGCCCAAAGTCGGTAAGACTTCGCCGAAGGTTTTGGGGCGCGCCTGCCTTTTCAGACAGACGGACGCCTAATACCAAGCAGAGCTTGAGTGGTGTAATGACGCTCGAACAGGCATGCCCCTCGGAATACCAAGGGGCGCAATGTGCGTTCAAAGATTCGATGATTCACTGAATTCTGCAATTCACATTACTTATCGCATTTCGCTGCGTTCTTCATCGATGCCAGAACCAAGAGATCCGTTGTTGAAAGTTTTAATTTATTTAAATTATAACTCAGACGACTGGTTAAAGACA…
219	S	Fayette st.	Sidewalk	Aureobasidium pullulans	CATTAAAGAGTGAAGGGTGCTCAGCGCCCGACCTCCAACGCCTTTGTTGTTAAAACTACCTTGTTGCTTTGGCGGGACCGCTCGGTCTCGAGCCGCTGGGGATTCGTCCCAGGCGAGCGCCCGCCAGAGTTAAACCAAACTCTTGTTATTTAACCGGTCGTCTGAGTTAAAATTTTGAATAAATCAAAACTTTCAACAACGGATCTCTTGGTTCTCGCATCGATGAAGAACGCAGCGAAATGCGATAAGTAATGTGAATTGCAGAATTCAGTGAATCATCGAATCTTTGAACGCACATTGCGCCCCTTGGTATTCCGAGGGGCATGCCTGTTCGAGCGTCATTACACCACTCAAGCTATGCTTGGTATTGGGCGTCGTCCTTAGTTGGGCGCGCCTTAA…
220	S	Fayette st.	Sidewalk	Aureobasidium pullulans	GGATCATTAAAGAGTAAGGGTGCTCAGCGCCCGACCTCCAACCCTTTGTTGTTAAAACTACCTTGTTGCTTTGGCGGGACCGCTCGGTCTCGAGCCGCTGGGGATTCGTCCCAGGCGAGCGCCCGCCAGAGTTAAACCAAACTCTTGTTGTTTAACCGGTCGTCTGAGTTAAAATTTTGAATAAATCAAAACTTTCAACAACGGATCTCTTGGTTCTCGCATCGATGAAGAACGCAGCGAAATGCGATAAGTAATGTGAATTGCAGAATTCAGTGAATCATCGAATCTTTGAACGCACATTGCGCCCCTTGGTATTCCGAGGGGCATGCCTGTTCGAGCGTCATTACACCACTCAAGCTATGCTTGGTATTGGGCGTCGTCCTTAGTTGGGCGCGCCTT…
221	S	Fayette st.	Sidewalk	Zalaria obscura	AATGGGAACTGGGACCTACTGATCCGAGGTCAACCTAAGAAAATGAATAAATTCAATTTAGCGGCAAAAGACCGTACCGACCCAAAGAGCGTTGTTAGAAATTCTACTGCGCCCAAAGTCGGTAAGACTTCGCCGAAGGTTTTGGGGCGCGCCTGCCTTTTCAGACAGACGGACGCCTAATACCAAGCAGAGCTTGAGTGGTGTAATGACGCTCGAACAGGCATGCCCCTCGGAATACCAAGGGGCGCAATGTGCGTTCAAAGATTCGATGATTCACTGAATTCTGCAATTCACATTACTTATCGCATTTCGCTGCGTTCTTCATCGATGCCAGAACCAAGAGATCCGTTGTTGAAAGTTTTAATTTATTTAAATTATAACTCAGACGACTGGTTAAAG…
222	S	Fayette st.	Sidewalk	Aureobasidium pullulans	Visually the same as 208S, 219S, 220S
223	S	Fayette st.	Sidewalk	Aureobasidium pullulans	Visually the same as 208S, 219S, 220S
224	S	Fayette st.	Sidewalk	Sarocladium strictum	AGGACTTGGCATCTACTGATCGAGGTCACCTTAAAAATTGGGTGTTTTACGGCGTGGTCGTTCCGCTCTCCGGTGCGAGGTTGTGCTACTACGCAGGGGAGGCTGCGGCGCGACCGCCACTGAATTTGAGGGACGGGGGCCGCGAGGGCCGCCGATCCCCAGAACCAGGCCCGCTCCCCCGGAAGGGTGGGCCTGAGGGTTGAAATGACGCTCGGACAGGCATGCCCGCCGGAGTGCCGGCGGGCGCAATGTGCGTTCAAAGATTCGATGATTCACTGAATTCTGCAATTCACATTACTTATCGCATTTCGCTGCGTTCTTCATCGATGCCAGAGCCAAGAGATCCGTTGTTGAAAGTTTTGATTCATTTTGTTTTCGGGCTTTCGCCCCTCAGAGAAA…
225	S	Fayette st.	Sidewalk	Holtermanniella wattica/Tremellomycetes	NNNNNNNTCCTACCTGNTTTGAGGCCACACAGTAAAGTAGCGTCTCATAGTGAGAACATGATTAGAAGCAGACGGCATCAAGCCTTGGCCAGGTTTTACCCTGTCCCCGATGAATACTTATTACATCGAGTCGAACCAAGTCATAGACAAGTCCAGCTAATGATTTTAAGGCGAGCCACTTTGCAGCAGCAACACCCAAGTCCAAGCCTTGATGGTAAAACCAATCAAGGTTGAGGTTGTTCACGACACTCAAACAGGCATGCCCGTCGGAATACCAACGGGCGCAAGGTGCGTTCAAAGATTCGATGATTCACTGAATTCTGCAATTCACATTACTTATCGCATTTCGCTGCGTTCTTCATCGATGCGAGAGCCAAGAGATCCGTTGTTAAAAGTTTT…
226	S	Fayette st.	Sidewalk	Aureobasidium pullulans	Visually the same as 208S, 219S, 220S
227	S	Fayette st.	Sidewalk	Holtermanniella wattica/Tremellomycetes	NNNNNNNNACCTGNTTTGAGGNCNCACAGTAAAGTAGCGTCTCATAGTGAGAACATGATTAGAAGCAGACGGCATCAAGCCTTGGCCAGGTTTTACCCTGTCCCCGATGAATACTTATTACATCGAGTCGAACCAAGTCATAGACAAGTCCAGCTAATGATTTTAAGGCGAGCCACTTTGCAGCAGCAACACCCAAGTCCAAGCCTTGATGGTAAAACCAATCAAGGTTGAGGTTGTTCACGACACTCAAACAGGCATGCCCGTCGGAATACCAACGGGCGCAAGGTGCGTTCAAAGATTCGATGATTCACTGAATTCTGCAATTCACATTACTTATCGCATTTCGCTGCGTTCTTCATCGATGCGAGAGCCAAGAGATCCGTTGTTAAAAGTTTTATT…
228	S	Fayette st.	Sidewalk	Holtermanniella wattica/Tremellomycetes	NNNNNNNNNNNTTGAGGNCNCACAGTAAAGTAGCGTCTCATAGTGAGAACATGATTAGAAGCAGACGGCATCAAGCCTTGGCCAGGTTTTACCCTGTCCCCGATGAATACTTATTACATCGAGTCGAACCAAGTCATAGACAAGTCCAGCTAATGATTTTAAGGCGAGCCACTTTGCAGCAGCAACACCCAAGTCCAAGCCTTGATGGTAAAACCAATCAAGGTTGAGGTTGTTCACGACACTCAAACAGGCATGCCCGTCGGAATACCAACGGGCGCAAGGTGCGTTCAAAGATTCGATGATTCACTGAATTCTGCAATTCACATTACTTATCGCATTTCGCTGCGTTCTTCATCGATGCGAGAGCCAAGAGATCCGTTGTTAAAAGTTTTATTTGTT…
229	S	Fayette st.	Sidewalk	Aureobasidium pullulans	Visually the same as 208S, 219S, 220S
230	S	Fayette st.	Sidewalk	Zalaria obscura	CGGGGGGGGGATGGGATCTACTGATCCGAGGTCACCTAAGAAAATGAATAAATTCAATTTAGCGGCAAAAGACCGTACCGACCCAAAGAGCGTTGTTAGAAATTCTACTGCGCCCAAAGTCGGTAAGACTTCGCCGAAGGTTTTGGGGCGCGCCTGCCTTTTCAGACAGACGGACGCCTAATACCAAGCAGAGCTTGAGTGGTGTAATGACGCTCGAACAGGCATGCCCCTCGGAATACCAAGGGGCGCAATGTGCGTTCAAAGATTCGATGATTCACTGAATTCTGCAATTCACATTACTTATCGCATTTCGCTGCGTTCTTCATCGATGCCAGAACCAAGAGATCCGTTGTTGAAAGTTTTAATTTATTTAAATTATAACTCAGACGACTGGTTAAA…
231	S	Fayette st.	Sidewalk	Holtermanniella wattica/Tremellomycetes	TACCTGGGGCTTCTACCTGATTTGAGGCCACACAGTAAGTAGCGTCTCATAGTGAGAACATGATTAGAAGCAGACGGCATCAAGCCTTGGCCAGGTTTTACCCTGTCCCCGATGAATACTTATTACATCGAGTCGAACCAAGTCATAGACAAGTCCAGCTAATGATTTTAAGGCGAGCCACTTTGCAGCAGCAACACCCAAGTCCAAGCCTTGATGGTAAAACCAATCAAGGTTGAGGTTGTTCACGACACTCAAACAGGCATGCCCGTCGGAATACCAACGGGCGCAAGGTGCGTTCAAAGATTCGATGATTCACTGAATTCTGCAATTCACATTACTTATCGCATTTCGCTGCGTTCTTCATCGATGCGAGAGCCAAGAGATCCGTTGTTAAAAGTT…
232	S	Fayette st.	Sidewalk	Aureobasidium pullulans	Visually the same as 208S, 219S, 220S
233	S	Fayette st.	Sidewalk	Holtermanniella wattica/Tremellomycetes	NNNNNNNNTACCTGATTTGAGGCCACACAGTAAAGTAGCGTCTCATAGTGAGAACATGATTAGAAGCAGACGGCATCAAGCCTTGGCCAGGTTTTACCCTGTCCCCGATGAATACTTATTACATCGAGTCGAACCAAGTCATAGACAAGTCCAGCTAATGATTTTAAGGCGAGCCACTTTGCAGCAGCAACACCCAAGTCCAAGCCTTGATGGTAAAACCAATCAAGGTTGAGGTTGTTCACGACACTCAAACAGGCATGCCCGTCGGAATACCAACGGGCGCAAGGTGCGTTCAAAGATTCGATGATTCACTGAATTCTGCAATTCACATTACTTATCGCATTTCGCTGCGTTCTTCATCGATGCGAGAGCCAAGAGATCCGTTGTTAAAAGTTTTAT…
234	S	Fayette st.	Sidewalk	Holtermanniella wattica/Tremellomycetes	NNNNNNNNNNNNTACCTGATTTGAGGCCACACAGTAAAGTAGCGTCTCATAGTGAGAACATGATTAGAAGCNGACGGCATCAAGCCTTGGCCAGGTTTTACCCTGTCCCCGATGAATACTTATTACATCGAGTCGAACCAAGTCATAGACAAGTCCAGCTAATGATTTTAAGGCGAGCCACTTTGCAGCAGCAACACCCAAGTCCAAGCCTTGATGGTAAAACCAATCAAGGTTGAGGTTGTTCACGACACTCAAACAGGCATGCCCGTCGGAATACCAACGGGCGCAAGGTGCGTTCAAAGATTCGATGATTCACTGAATTCTGCAATTCACATTACTTATCGCATTTCGCTGCGTTCTTCATCGATGCGAGAGCCAAGAGATCCGTTGTTAAAAGTT…
235	S	Fayette st.	Sidewalk	Filobasidium magnum	GGAGACTGGGTGTCTACTTGATTTGAGGCCAGATGTCAAAGTTACACAATGAGTAACATCCAAAGATGCACTTAAAGTGATGGTTTAGTTAGCAGACAGTAGTCTAGGTCCTGGCCATCCGAAGATGTCCTCAGCAAAATACTTATTATGCCAAGTCAAACCAGTCATATAGACAGATCCAAGCTAATACTTTTAAGATGAGTCGGTTCATCACCGGCAAACATCCAAATCCAAACTCAAGCATGGATCGAAATCCAAAACTTGGGTTTGAGGGTTTCATGACACTCAAACAGGCATGCTCCTCGGAATACCAAGGAGCGCAAGGTGCGTTCAAAGATTCGATGATTCACTGAATTCTGCAATTCACATTACTTATCGCATTTCGCTGCGTTCTTCATC…
236	S	Fayette st.	Sidewalk	Buckleyzyma armeniaca	NNNNNNNNNCTGNCTGATTTGAGGTCTAAAGCTTAAATGATTATTAAATTAGAAGCACCACTTGTTAATTGAAAATGGGACGTCCTCAGCGAAATAATTATTACGCCGAGTCAAACCGTCGATTTCAAAATATGGGTAGCTCGTGTATTTCAGTTGAGCCGGCTGCAAAGCCGACAGACAACCATAATCCAAGCCCACAACTTATTTCATTACAAAATAAGGGGGTTGAGAGTTTCATGACACTCAAACAGACATACTCTTCGGAATACCAAAGAGTGCAAGGTGCGTTCAAAGATTCGATGATTCACTGAATTCTGCAATTCACATTACGTATCGCATTTCGCTGCGTTCTTCATCGATGCGAGAGCCAAGAGATCCGTTGCTGAAAGTTTTATTTAT…
232	D	Fayette st.	Dirt	Erythrobasidium elongatum	AGACTGGCTGTCTGACTGATTTGAGGTCTAAGTATAAGGTAGAAGTGCTGTTAAACACTCTGCATTAGAAGCACCACTATCTTGATATGAAACGTCCTCAGCGAAATAATTATCACGCCGAGTCAAGCCGTTAATATTCAAACTGGGTTGCTCGTGTATTTCAGCCGAGCCGGTAACTCGAAAACTAGTTAAGGTTCTCTGACCAGCAAGCAGCCATAATCCAAGCCCAAACGCCTGTCTCATTACAAAACAGGGGGGTTGAGAGATTCATGACACTCAAACAGACATACTCTTCGGAATACCAAAGAGTGCAAGGTGCGTTCAAAGATTCGATGATTCACTGAATTCTGCAATTCACATTACGTATCGCATTTCGCTGCGTTCTTCATCGATGCGGGA…
234	D	Fayette st.	Dirt	Cystofilobasidium macerans	NNNNNNNNNTCNACCTGNTTTGAGGCCAAGTTGTCAAAAGTTGCCAGCACTCGAAGTCTGCGCTAATTAGAAGCGACGTCAACTGCTAGGAGCGGCCAGCACAACAAGTTGCACTGTCCTCGACGGAGATCTTATCACGTCGAGTAGAACCACCTCTAGAGGAGTCAGCTAACATATTTCAAGTGAGCCGATGCAACCAGGGCACCAGCAGCACTCACGTCCACGCCCCAACACCTCTAATTAAAGAAGGCTGGAGGTGAGAGTTTCATGACACTCAAACAGGCATGCTCTTCGGAATACCAAAGAGCGCAAGATGCGTTCAAAGATTCGATGATTCACTGAATTCTGCAATTCACATTACTTATCGCAATTCGCTGCGTTCTTCATCGATGCGAGAAC…
235	D	Fayette st.	Dirt	Cystofilobasidium macerans	NNNNNNNNTCNACCTGNTTTGAGGCCAAGTTGTCAAAAGTTGCCAGCACTCGAAGTCTGCGCTAATTAGAAGCGACGTCAACTGCTAGGAGCGGCCAGCACAACAAGTTGCACTGTCCTCGACGGAGATCTTATCACGTCGAGTAGAACCACCTCTAGAGGAGTCAGCTAACATATTTCAAGTGAGCCGATGCAACCAGGGCACCAGCAGCACTCACGTCCACGCCCCAACACCTCTAATTAAAGAAGGCTGGAGGTGAGAGTTTCATGACACTCAAACAGGCATGCTCTTCGGAATACCAAAGAGCGCAAGATGCGTTCAAAGATTCGATGATTCACTGAATTCTGCAATTCACATTACTTATCGCAATTCGCTGCGTTCTTCATCGATGCGAGAACC…
236	D	Fayette st.	Dirt
237	D	Fayette st.	Dirt
238	D	Fayette st.	Dirt
239	D	Fayette st.	Dirt	Holtermanniella	NNNNNNNNNTACCTGNTTTGAGGNCNCACAGTAAAGTAGCGTCTCATAGTGAGAACATGATTAGAAGCAGACGGCATCAAGCCTTGGCCAGGTGTTACCCTGTCCCCGATGAATACTTATTACATCGAGTCGAACCAAGTCATAGACAAGTCCAGCTAATAGTTTTAAGGCGAGCCACTTTGCAGCAGCAACACCCAAATCCAAGCCTTGATTAGTAAAACCAATCAAGGTTGAGGTTGTTCACGACACTCAAACAGGCATGCCCGTCGGAATACCAACGGGCGCAAGGTGCGTTCAAAGATTCGATGATTCACTGAATTCTGCAATTCACATTACTTATCGCATTTCGCTGCGTTCTTCATCGATGCGAGAGCCAAGAGATCCGTTGTTAAAAGTTTT…
240	D	Fayette st.	Dirt	Coniochaeta spp	NNNNNNNNNNCNNACCTGATCCGAGGTCAACCTTGGGTGTGTTAAAGTTGCTTTAACGGCCGGAGCGCCGCCGCAGGCCTCCCTAGCGAGAATTGTGTTACTACGCTCGGAGCTGCACGCGAGCCCGCCACTCGCTTTCGGGGCCTACAGGGGCTGTAGATCCCCAACACCAGGCCGGGCCTGAGGGTTGAAATGACGCTCGAACAGGCATGCCCGGCAGAGTACTGCCGGGCGCAATGTGCGTTCAAAGATTCGATGATTCACTGAATTCTGCAATTCACATTACTTATCGCATTTCGCTGCGTTCTTCATCGATGCCAGAGCCAAGAGATCCGTTGTTGAAAGTTTTGACTTATTTGCTTGCTTACTCAGAGTATCCACTAAATACGAGAGTGTTGG…
242	D	Fayette st.	Dirt	Cystobasium lysinophilum	NNNNNNNGNNNTCTGNCTGATTTGAGGTCTAAAGCTTAAGATGCTTTAAAAGCGCATTAGAAGCACCGCTTACTTTTGAAGAAGACGTCCTCAGCGAAATAATTATTACGCCGAGTCAAACCGTCTATTTCAAAGGGGTTGCTCGTGTATTTCAGTTGAGCCGGCAATTACGCCGACAACAACCATAATCCAAGCCCACACCCATCTCATTACAAAATAGGGGGGTTGAGAGTTTCATGACACTCAAACAGACATACTCTTCGGAATACCAAAGAGTGCAAGGTGCGTTCAAAGATTCGATGATTCACTGAATTCTGCAATTCACATTACTTATCGCAATTCGCTGCGTTCTTCATCGATGCGAGAGCCAAGAGATCCGTTGCTGAAAGTTTTATTTTT…
245	D	Fayette st.	Dirt	Coniochaeta spp	NNNNNNNNGNNNCNGCGGNNGGNNCATTACAAGAAGCCGAAAGGCTACTTAAAACCATTGCGAACTCGTCCAAGTTGCTTCGGCGGCGCGGGACCCCTCGGGGGACCGCTGCGCCGCTTCCCCCCCGGGGGTCGCGGGGCGCCCGCCGGAGGTCACAAACTCTCATGTATTATAGTGGATCTCTGAGTAAAAAACAAATAAGTTAAAACTTTCAACAACGGATCTCTTGGTTCTGGCATCGATGAAGAACGCAGCGAAATGCGATAAGTAATGTGAATTGCAGAATTCAGTGAATCATCGAATCTTTGAACGCACATTGCGCCCGCTAGTACTCTAGCGGGCATGCCTGTTCGAGCGTCATTTCAACCCTCAAGCCCTGCTTGGTGTTGGGGCCCTACG…
247	D	Fayette st.	Dirt	Cystofilobasidium macerans	NNNNNNNTCNACCTGNNTTGAGGCCAAGTTGTCAAAAGTTGCCAGCACTCGAAGTCTGCGCTAATTAGAAGCGTATCAACTGCTAGCGGCGGCCAGCACAACAAGTTGCACTGTCCTCGACGGAGATCTTATCACGTCGAGTAGAACCACCTCTAGAGGATTCAGCTAATGTATTTCAAGTGAGCCGATGCAACCAGGGCACCAGCAGCACTCACGTCCACGCCCCAACACCTCTAATTAAAGAAGGCTGGAGGTGAGAGTTTCATGACACTCAAACAGGCATGCTCTTCGGAATACCAAAGAGCGCAAGATGCGTTCAAAGATTCGATGATTCACTGAATTCTGCAATTCACATTACTTATCGCAATTCGCTGCGTTCTTCATCGATGCGAGAACCAA…
251	D	Fayette st.	Dirt	Rhodotorula spp.	GGGCACCGGCTGTCTACCTGATTTGAGATCTAATCAAAAAATAGACTTTAGGATTAGGAGCTTCCTTTAACCCAACTCGGCTCTAGTAAAACTAGAATCCTCAGCGAATAGTCTATTACGCCAAGTCAATCCGAAGTTCGGTTGCGGATGCTAATGCATTACGAACGAGCTAAGCCGAAGCAGAGCAGCGCTCAGAAACCAAGCACCACCAGATTCACTAAGAAAGAGGTGGGTTGAAGATTTCATGACACTCAAACAGGCATGCTCCTCGGAATACCAAGGAGCGCAAGGTGCGTTCAAAGATTCGATGATTCACTGAATTCTGCAATTCACATTACGTATCGCATTTCGCTGCGTTCTTCATCGATGCGAGAGCCAAGAGATCCGTTGTTGAAAGTT…
300	S	Mt. Vernon	Sidewalk	Cystobasidium minutum	NNNNNNNNNNCTGNCTGATTTGAGATCTAAAGCTTAAAGTGCTATAAAGCGCATTAGAAGCACCTCTTATATTTGAAGAAGACGTCCTTAGCGAAATAATTATTACGCCAAGTCAAACCGTCTATTTCAATAGGGTTGCTCGTGTATTTCAGTTGAGCCGGCAATTACGCCGACAGACAACCATAATCCAAGCCCACGCCCATTTCATTACAAAATAGGGGGGTTGAGAGTTTCATGATACTCAAACAGACATACTCTTCGGAATACCAAAGAGTGCAAGGTGCGTTCAAAGATTCGATGATTCACTGAATTCTGCAATTCACATTACTTATCGCAATTCGCTGCGTTCTTCATCGATGCGAGAGCCAAGAGATCCGTTGCTGAAAGTTTTATTTTTGT…
302	S	Mt. Vernon	Sidewalk	Holtermanniella wattica/Tremellomycetes	NNNNTNNNNTTNAGGNCACACAGTAAAGTAGCGTCTCATAGTGAGAACATGATTAGAAGCAGACGGCATCAAGCCTTGGCCAGGTTTTACCCTGTCCCCGATGAATACTTATTACATCGAGTCGAACCAAGTCATAGACAAGTCCAGCTAATGATTTTAAGGCGAGCCACTTTGCAGCAGCAACACCCAAGTCCAAGCCTTGATGGTAAAACCAATCAAGGTTGAGGTTGTTCACGACACTCAAACAGGCATGCCCGTCGGAATACCAACGGGCGCAAGGTGCGTTCAAAGATTCGATGATTCACTGAATTCTGCAATTCACATTACTTATCGCATTTCGCTGCGTTCTTCATCGATGCGAGAGCCAAGAGATCCGTTGTTAAAAGTTTTATTTGTTAT…
303	S	Mt. Vernon	Sidewalk	Holtermanniella wattica/Tremellomycetes	NNNNNTNNTNCCTGNTTTGAGGCCNCACAGTAAAGTAGCGTCTCATAGTGAGAACATGATTAGAAGCAGACGGCATCAAGCCTTGGCCAGGTTTTACCCTGTCCCCGATGAATACTTATTACATCGAGTCGAACCAAGTCATAGACAAGTCCAGCTAATGATTTTAAGGCGAGCCACTTTGCAGCAGCAACACCCAAGTCCAAGCCTTGATGGTAAAACCAATCAAGGTTGAGGTTGTTCACGACACTCAAACAGGCATGCCCGTCGGAATACCAACGGGCGCAAGGTGCGTTCAAAGATTCGATGATTCACTGAATTCTGCAATTCACATTACTTATCGCATTTCGCTGCGTTCTTCATCGATGCGAGAGCCAAGAGATCCGTTGTTAAAAGTTTTAT…
304	S	Mt. Vernon	Sidewalk	Aureobasidium pullulans	GGGAACTGGCATCCTACTGATCCGAGGTCAACCTAGAAAAATAAAGGTTTCAGTCGGCAGAGTTCCTCTCCTTTGACAGACGTTCGAATAAATTCTACTACGCCTAAAGCCGGAGTGGCCTCGCCGAGGTCTTTAAGGCGCGCCCAACTAAGGACGACGCCCAATACCAAGCATAGCTTGAGTGGTGTAATGACGCTCGAACAGGCATGCCCCTCGGAATACCAAGGGGCGCAATGTGCGTTCAAAGATTCGATGATTCACTGAATTCTGCAATTCACATTACTTATCGCATTTCGCTGCGTTCTTCATCGATGCGAGAACCAAGAGATCCGTTGTTGAAAGTTTTGATTTATTCAAAATTTTAACTCAGACGACCGGTTAAATAACAAGAGTTTGGTT…
305	S	Mt. Vernon	Sidewalk	Cystobasidium slooffiae/minutum	NNNNNNNNNTCTGNCTGATTTGAGGTCTAAAGCTTAAATGCTATTAGAAGCGAATTAGAAGCACCTCTTATATTTGAAGAAAACGTCCTTAGCGAAATAATTATTACGCCAAGTCAAACCGTTTATTTCAATAGGGTTGCTCGTGTATTTCAGTTGAGCCGGCAATTACGCCGACAGACAACCATAATCCAAGCCCACACCCATCTCATTACAAAATAGGGGGGTTGAGAGTTTCATGACACTCAAACAGACATACTCTTCGGAATACCAAAGAGTGCAAGGTGCGTTCAAAGATTCGATGATTCACTGAATTCTGCAATTCACATTACTTATCGCAATTCGCTGCGTTCTTCATCGATGCGAGAGCCAAGAGATCCGTTGCTGAAAGTTTTGTTTTTA…
400	S	Guilford	Sidewalk	Fonsecazyma?Piskurozyma taiwanensis?	GGAACTGGCTGCTACCTGATTTGAGGTCAGATCGAAAGAATATGAGGGTTGTGAGCAGGCTTCATCGACCGCGAGAAAGGCGAAACTTATTACGCCAGACATTGGGTACGAATATTCCCGCTAAGACCTTTAAGGCGAGCCGACAACAAAGCGGCAGCGCCCAAATCCAACACGATCGGGTCGTAAAACCCGAGGGGTTGAGAGTTTCATGACACTCAAACAGGCATGCCCTCCGGAATACCAGAGGGCGCAAGGTGCGTTCAAAGACTCGATGATTCACTGAATTCTGCAATTCACATTACTTATCGCATTTCGCTGCGTTCTTCATCGATGTGGGAGCCAAGAGATCCGTTGTTGAAAGTTTTATTTGTTAAAATAAGACTACGTTCGTTACGTTTC…
402	S	Guilford	Sidewalk	Holtermanniella wattica/Tremellomycetes	ACAAGCCCCTCCGGATTCCTCTTCATCCTGATGTCGCGCAAAAAATAAAAAAGTTTGTCATAATGAGACCATGAACCACCCCAAAGTATAAAGATTTTGACCAGGCTTGGCCCTGAACCTTCTTATACTAACTATATGGAGTTGAATCACGCCCGCCACTACTCAAACTCATGATCTTAAGGCCAGCCACTTTGCAGCATCTGCTACCAACTTCAAGCCTTGATGGCATGCCAATCAGAGTTGAGGGGGGTCACGACACTCAACAGGCATGCCCGTCGGAATACCAACGGACGCAAGGTGCATTTATAGATTCGATCATTCACTGAATTCTGCAATTCACATTACTTATCGCATTTCTCTG
403	S	Guilford	Sidewalk	Aureobasidium pullulans	GTGGAGTGAAATCTACCTGCATCCGAGGTCACCTAGAAAAATAAAGGTTTCAGTCGGCAGAGTTCCTCTCCTTTGACAGACGTTCGAATAAATTCTACTACGCCTAAAGCCGGAGTGGCCTCGCCGAGGTCTTTAAGGCGCGCCCAACTAAGGACGACGCCCAATACCAAGCATAGCTTGAGTGGTGTAATGACGCTCGAACAGGCATGCCCCTCGGAATACCAAGGGGCGCAATGTGCGTTCAAAGATTCGATGATTCACTGAATTCTGCAATTCACATTACTTATCGCATTTCGCTGCGTTCTTCATCGATGCGAGAACCAAGAGATCCGTTGTTGAAAGTTTTGATTTATTCAAAATTTTAACTCAGACGACCGGTTAAATAACAAGAGTTTGGTT…
404	S	Guilford	Sidewalk	Saitozyma flava/Cryptococcus flavus	GAACTTCCAAATTTCTTCCATCACTTGAGGGATAAACCAAAATTGCCCGAGGGCGATTGTAAACAATCATCCACACCCTCCCCGACGAAACTTATTACACTAAGTCGCGGCTTCTATACCCCTTAAACATTTAAGGCGAGGCAGCACTTGGGAGCCCCCACATCCCCCCCTTCCCGAACTTAAACCAGGGGGGTTGAGTCTTTTGAAACTCAAACATGCATGCCCTCCGGAATACCGAAGGGGGCAGGGGGCGTTCCAAGATTCAATGATTCACTGAATTCTGCAATTCACATTACTTATCACATTTCTCTGCATTCTTCATCAATGCGAGAACAGAAAATCCGTTGTTGAAAGTTGTTTTTGTTTTTGTATACTACATGAATGACAGAAAAAATTTGT…
406	S	Guilford	Sidewalk
407	S	Guilford	Sidewalk
408	S	Guilford	Sidewalk	Saitozyma flava/Cryptococcus flavus	AGGGCGGCTGTCTACCTGATTTGAGGCCAGAGTCAAAAAGTTGCCCAAAGGCGATTGTAAGCAGTCATCCACACCCTCTCCAGCGAAACTTATTACGCTAGGTCGGGGCTTCTAAGCCGCTAAGACATTTAAGGCGAGCCGGCAATCGGCAGCGCCCATATCCAACCCTTCCCGATCATAAACCAGGGGGGTTGAGTCTACATGACACTCAAACAGGCATGCCCTCCGGAATACCAGAGGGCGCAAGGTGCGTTCAAAGATTCGATGATTCACTGAATTCCGGCATTTCCCTTAATTTATCCCTTTTCCTTGCGTCCTTCTTCAAGGCAAAAGCCAAAAAACCCGTGGTTGAAAGTGGGGTTGGTTTTTGATTACAACGTCCTTGACAGTAATAGTTGG…
409	S	Guilford	Sidewalk	Cryptococcus flavus	NNNNNNNCCTGNTTTGAGGNCNGAGTCAAAAGATTGCCCGAGGGCGATTGTAAGCAGTCATCCACACCCTCTCCAGCGAAACTTATTACGCTAGGTCGGGGCTTCTAAGCCGCTAAGACATTTAAGGCGAGCCAGCAATTGGCAGCGCCCACATCCAACCCTTCCCGATCATAAACCAGGGGGGTTGAGTCTACATGACACTCAAACAGGCATGCCCTCCGGAATACCAGAGGGCGCAAGGTGCGTTCAAAGATTCGATGATTCACTGAATTCTGCAATTCACATTACTTATCGCATTTCGCTGCGTTCTTCATCGATGCGAGAGCCAAGAGATCCGTTGTTGAAAGTTGTGTTTGTTTTTGTATACGACGTTCATGACAGTTATAGTTTGTTATAGAA…
410	S	Guilford	Sidewalk	Cryptococcus laurentii	NNNNNNNCCTGNTTTGAGGNCAGAGTCTAAAAGTGCGCGATGGCAGGTTATGAGCAGACTCATAAGCAAGGGACAAGACGAAACTTATTACGTCTGTCACGGATGCAGAGAGATCCACTAAGTCATTTGAGGCGAGCCGTGTGACCGGCAGACGCCCATTTCCAAGTCCGACCCAGATCATAAACCCAGGGGGATTGAGATTTCATGACACTCAAACAGGCATGCCTTTCGGAATACCAAAAGGCGCAAGGTGCGTTCAAAGATTCGATGATTCACTGAATTCTGCAATTCACATTACTTATCGCATTTCGCTGCGTTCTTCATCGATGCGAGAGCCAAGAGATCCGTTGTTGAAAGTTTTGTTTTGTTTAATGATATATACGTTCATTACACTGATGT…
411	S	Guilford	Sidewalk	Cryptococcus flavus	NNNNNCCTGNTTTGAGGCCAGAGTCAAAAGATTGCCCGAGGGCGATTGTAAGCAGTCATCCACACCCTCTCCAGCGAAACTTATTACGCTAGGTCGGGGCTTCTAAGCCGCTAAGACATTTAAGGCGAGCCAGCAATTGGCAGCGCCCACATCCAACCCTTCCCGATCATAAACCAGGGGGGTTGAGTCTACATGACACTCAAACAGGCATGCCCTCCGGAATACCAGAGGGCGCAAGGTGCGTTCAAAGATTCGATGATTCACTGAATTCTGCAATTCACATTACTTATCGCATTTCGCTGCGTTCTTCATCGATGCGAGAGCCAAGAGATCCGTTGTTGAAAGTTGTGTTTGTTTTTGTATACGACGTTCATGACAGTTATAGTTTGTTATAGAAGC…
412	S	Guilford	Sidewalk	Rhodosporidiobolus/Rhodotorula glutinis	AGAACTGGTGTCTACCTGATTTGAGATCTAATCTTAATGTAGACATTAGGATTAGTAGCTTCCTTTAATCCAACCCGGCTCTAGTCCGAAGACTAGAATTCCTCAGCGAATAGTCTATTACGCCAAGTCAATCCGAAGTTCGATTGCGGATGCTAATGCATTACGAGCGAGCTCGACCGTGAGGCCAGCAAAACGCTCAGAATCCAAACACCTCTTCGATCATAAAGAAAGAGGAGGGTTGAAGTATTCATGACACTCAAACAGGCATGCTCCACGGAATACCATGGAGCGCAAGGTGCGTTCAAAGATTCGATGATTCACTGAATTCTGCAATTCACATTACTTATCGCATTTCGCTGCGTTCTTCATCGATGCGAGAGCCAAGAGATCCGTTGTTGA…
413	S	Guilford	Sidewalk	Saccothecium rubi/Cryptocline arctosphyli	GGGAGCTGGGATCTACCTGATCCGAGGTCACCTAGAAAATAAAAGGCTTCAGTCGGCAATGGAACCATCTCCGTTAAAGGACGTTTAGAAAATCTACTACGCCCAAAGCCGGTGAGGCTCCGCCGAGGTTTTTGAGGCGCGTCCCCGACTGGCGGGGGCGGTTGCCCAATACCAAGCTGTGCTTGAGTGGTGTAATGACGCTCGAACAGGCATGCCCCTCGGAATACCAAGGGGCGCAATGTGCGTTCAAAGATTCGATGATTCACTGAATTCTGCAATTCACATTACTTATCGCATTTCGCTGCGTTCTTCATCGATGCGAGAACCAAGAGATCCGTTGTTGAAAGTTTTGATTTAATTCAAAAATTTTTACTCAGACGACCGGTTTAAATAACAAGA…
414	S	Guilford	Sidewalk	Rhodotorula mucilaginosa	NNNNNNNNNNNNNNNTACCTGATTTGAGATCTAATCTTAAATGTAGACATTAGGATTAGTAGCTTCCTTTAATCCAACCCGGCTCTAGTCCGAAGACTAGAATTCCTCAGCGAATAGTCTATTACGCCAAGTCAATCCGAAGTTCGATTGCGGATGCTAATGCATTACGAGCGAGCTCGACCGTGAGGCCAGCAAAACGCTCAGAATCCAAACACCTCTTCGATCATAAAGAAAGAGGAGGGTTGAAGTATTCATGACACTCAAACAGGCATGCTCCACGGAATACCATGGAGCGCAAGGTGCGTTCAAAGATTCGATGATTCACTGAATTCTGCAATTCACATTACTTATCGCATTTCGCTGCGTTCTTCATCGATGCGAGAGCCAAGAGATCCGTTG…
415	S	Guilford	Sidewalk	Rhodotorula spp.	GGACTGGCTGTCTATCTGATTTGAGGTCTAATCTTAAAAATGACAGACTAGAAGCCTTCGTCTGACAGTCGAGCCGGCCAAGCGCGAAGCTTGTCCTCAGCGAATAGTCTATTACGCCGAGTCAATCCGAATCGAGTCAAGAAAGCTAATGTTTTACGAACGAGCTCTGCCAAGGCAGAGCAAACGCTCAGGATCCAAGCGCCACAGCAGTTTAACTAGAAACCGGTGGGTTGAAGAGTTCATGACACTCAAACAGACATGCTCTCCGGAATACCAGAGAGCGCAAGATGCGTTCAAAGATTCGATGATTCACTGAATTCTGCAATTCACATTACTTATCGCATTTCGCTGCGTTCTTCATCGATGCGAGAGCCAAGAGATCCGTTGTTGAAAGTTTTT…
416	S	Guilford	Sidewalk
417	S	Guilford	Sidewalk	Saitozyma flava/Cryptococcus flavus	GGAACTGGGCTGTCTACCTGATTTGAGGCCAGAGTCAAAAAGTTGCCCAAAGGCGATTGTAAGCAGTCATCCACGCCCTCTCCAGCGAAACTTATTACGCTAGGTCGGGGCTTCTAAGCCGCTAAGACATTTAAGGCGAGCCGGCAATCGGCAGCGCCCATATCCAACCCTTCCCGATCATAAACCAGGGGGGTTGAGTCTACATGACACTCAAACAGGCATGCCCTCCGGAATACCAGAGGGCGCAAGGTGCGTTCAAAGATTCGATGATTCACTGAATTCTGCAATTCACATTACTTATCGCATTTCGCTGCGTTCTTCATCGATGCGAGAGCCAAGAGATCCGTTGTTGAAAGTTGTGTTTGTTTTTGTATACTACGTTCATGACAGTTATAGTTT…
418	S	Guilford	Sidewalk	Saitozyma flava/Cryptococcus flavus	GGGAAATTTGGTAATCCTACCCCCATTTGGAGGCCAGAGTCCAAGATTGCCCGAGGGCGATTGTAAGCAATCATCCACACCCTCTCCGACGAAACTTATTACGCTAGGTCGGGGCTTCTATTCCGCTAAGACATTTAAGGCGAGGCAGCAATTGGGAGCGCCGACATCCCCCCCTTCCAGATCATAAACCCGGGGGGTTGAGTCTACCTGAACCTCCAACCGGGATGCCCTCCGGAATACCGAAGGGCGCAAGGGGCGTTTCAAGAATTCATGAATCATTTAATTCCGCAATTCACCTTACTTATTCCCTTTCGTTGCGTTCTTCCATCATGCGAGAGCCGAAGATATCGTTGTTGAAAGTTGTGTGTTTTTTTTTTATACTACGAATGAGACAATTAT…
419	S	Guilford	Sidewalk	Saitozyma flava/Cryptococcus flavus	AGAGTGGCTGTCTACCTGATTTGAGGCCAGAGTCAAAAGATTGCCCGAGGGCGATTGTAAGCAGTCATCCACACCCTCTCCAGCGAAACTTATTACGCTAGGTCGGGGCTTCTAAGCCGCTAAGACATTTAAGGCGAGCCAGCAATTGGCAGCGCCCACATCCAACCCTTCCCGATCATAAACCAGGGGGGTTGAGTCTACATGACACTCAAACAGGCATGCCCTCCGGAATACCAGAGGGCGCAAGGTGCGTTCAAAGATTCGATGATTCACTGAATTCTGCAATTCACATTACTTATCGCATTTCGCTGCGTTCTTCATCGATGCGAGAGCCAAGAGATCCGTTGTTGAAAGTTGTGTTTGTTTTTGTATACGACGTTCATGACAGTTATAGTTTGT…
420	S	Guilford	Sidewalk
421	S	Guilford	Sidewalk	Cryptococcus laurentii	NNNNNNTNNNNTTGAGGNCNGAGTCTAAAAGTGCGCGATGGCAGGTTATGAGCAGACTCATAAGCAAGGGACAAGACGAAACTTATTACGTCTGTCACGGATGCAGAGAGATCCACTAAGTCATTTGAGGCGAGCCGTGTGACCGGCAGACGCCCATTTCCAAGTCCGACCCAGATCATAAACCCAGGGGGATTGAGATTTCATGACACTCAAACAGGCATGCCTTTCGGAATACCAAAAGGCGCAAGGTGCGTTCAAAGATTCGATGATTCACTGAATTCTGCAATTCACATTACTTATCGCATTTCGCTGCGTTCTTCATCGATGCGAGAGCCAAGAGATCCGTTGTTGAAAGTTTTGTTTTGTTTAATGATATATACGTTCATTACACTGATGTTT…
422	S	Guilford	Sidewalk	Cryptococcus laurentii	NNNNNNCNTGNNTTNAGGNCAGAGTCTAAAAGTGCGCGATGGCAGGTTATGAGCAGACTCATAAGCAAGGGACAAGACGAAACTTATTACGTCTGTCACGGATGCAGAGAGATCCACTAAGTCATTTGAGGCGAGCCGTGTGACCGGCAGACGCCCATTTCCAAGTCCGACCCAGATCATAAACCCAGGGGGATTGAGATTTCATGACACTCAAACAGGCATGCCTTTCGGAATACCAAAAGGCGCAAGGTGCGTTCAAAGATTCGATGATTCACTGAATTCTGCAATTCACATTACTTATCGCATTTCGCTGCGTTCTTCATCGATGCGAGAGCCAAGAGATCCGTTGTTGAAAGTTTTGTTTTGTTTAATGATATATACGTTCATTACACTGATGTT…
423	S	Guilford	Sidewalk	Rhodotorula mucilaginosa	NNNNNNNNNNCNACCTGNTTTGAGATCTAATCTTAAATGTAGACATTAGGATTAGTAGCTTCCTTTAATCCAACCCGGCTCTAGTCCGAAGACTAGAATTCCTCAGCGAATAGTCTATTACGCCAAGTCAATCCGAAGTTCGATTGCGGATGCTAATGCATTACGAGCGAGCTCGACCGTGAGGCCAGCAAAACGCTCAGAATCCAAACACCTCTTCGATCATAAAGAAAGAGGAGGGTTGAAGTATTCATGACACTCAAACAGGCATGCTCCACGGAATACCATGGAGCGCAAGGTGCGTTCAAAGATTCGATGATTCACTGAATTCTGCAATTCACATTACTTATCGCATTTCGCTGCGTTCTTCATCGATGCGAGAGCCAAGAGATCCGTTGTTGA…
424	S	Guilford	Sidewalk	Saitozyma flava/Cryptococcus flavus	AGAGCTGGCTGTCTACCTGATTTGAGGCCAGAGTCAAAAGATTGCCCGAGGGCGATTGTAAGCAGTCATCCACACCCTCTCCAGCGAAACTTATTACGCTAGGTCGGGGCTTCTAAGCCGCTAAGACATTTAAGGCGAGCCAGCAATTGGCAGCGCCCACATCCAACCCTTCCCGATCATAAACCAGGGGGGTTGAGTCTACATGACACTCAAACAGGCATGCCCTCCGGAATACCAGAGGGCGCAAGGTGCGTTCAAAGATTCGATGATTCACTGAATTCTGCAATTCACATTACTTATCGCATTTCGCTGCGTTCTTCATCGATGCGAGAGCCAAGAGATCCGTTGTTGAAAGTTGTGTTTGTTTTTGTATACGACGTTCATGACAGTTATAGTTTG…
425	S	Guilford	Sidewalk
426	S	Guilford	Sidewalk	Saitozyma flava/Cryptococcus flavus	GGGAGCTGGCTGTCTACCTGATTTGAGGCCAGAGTCAAAAGATTGCCCGAGGGCGATTGTAAGCAGTCATCCACACCCTCTCCAGCGAAACTTATTACGCTAGGTCGGGGCTTCTAAGCCGCTAAGACATTTAAGGCGAGCCAGCAATTGGCAGCGCCCACATCCAACCCTTCCCGATCATAAACCAGGGGGGTTGAGTCTACATGACACTCAAACAGGCATGCCCTCCGGAATACCAGAGGGCGCAAGGTGCGTTCAAAGATTCGATGATTCACTGAATTCTGCAATTCACATTACTTATCGCATTTCGCTGCGTTCTTCATCGATGCGAGAGCCAAGAGATCCGTTGTTGAAAGTTGTGTTTGTTTTTGTATACGACGTTCATGACAGTTATAGTTT…
427	S	Guilford	Sidewalk	Saitozyma flava/Cryptococcus flavus	AAAAATGGCAGTCTACCTGATTTGAGGCCAGAGTCAAAAGATTGCCCGAGGGCGATTGTAAGCAGTCATCCACACCCTCTCCAGCGAAACTTATTACGCTAGGTCGGGGCTTCTAAGCCGCTAAGACATTTAAGGCGAGCCAGCAATTGGCAGCGCCCACATCCAACCCTTCCCGATCATAAACCAGGGGGGTTGAGTCTACATGACACTCAAACAGGCATGCCCTCCGGAATACCAGAGGGCGCAAGGTGCGTTCAAAGATTCGATGATTCACTGAATTCTGCAATTCACATTACTTATCGCATTTCGCTGCGTTCTTCATCGATGCGAGAGCCAAGAGATCCGTTGTTGAAAGTTGTGTTTGTTTTTGTATACGACGTTCATGACAGTTATAGTTTG…
428	S	Guilford	Sidewalk	Saitozyma flava/Cryptococcus flavus	AGGGCTGGCTGTCTACCTGATTTGAGGCCAGAGTCAAAAGATTGCCCGAGGGCGATTGTAAGCAGTCATCCACACCCTCTCCAGCGAAACTTATTACGCTAGGTCGGGGCTTCTAAGCCGCTAAGACATTTAAGGCGAGCCAGCAATTGGCAGCGCCCACATCCAACCCTTCCCGATCATAAACCAGGGGGGTTGAGTCTACATGACACTCAAACAGGCATGCCCTCCGGAATACCAGAGGGCGCAAGGTGCGTTCAAAGATTCGATGATTCACTGAATTCTGCAATTCACATTACTTATCGCATTTCGCTGCGTTCTTCATCGATGCGAGAGCCAAGAGATCCGTTGTTGAAAGTTGTGTTTGTTTTTGTATACGACGTTCATGACAGTTATAGTTTG…
429	S	Guilford	Sidewalk	Papiliotreme aspenensis/Crytpcoccus spp	AAGTGAATTGGTTGTCTACCTGATTTGAGATCTAATCAAAGTTAGACTTTTAGGATTAGAAGCTTCCTTGTTACGACTTTTACTTCCAGAAATTTTTTACGTGTGGCCGGAGGCTGAGAGATCCACTAATTGGTTGGAGGCGAGCCGTTTAGCCCGCAGACCCCCATGTCCTAGCCGGACCCGGGTCCTAGGACCGGAGGGGATTGACATTTCATGACACTCGGCCAGGTGTGTCTCTCGGAATACCAAGAGGCTCAAGGAGCTTTCAAATATTCTATGATTCGCTGATTTCTGCAATTCACATTACTTATCGCATTTCGCTGCGTTCTTCATCCATGCGAAACCCAAGAGATCCGTTGTTGAAAGTTTTGTTTTTGATATGATAATTACGTTCATTAT…
430	S	Guilford	Sidewalk	Cryptococcus spp./C. aspenensis	AGAACTGGGTGTCTACCTGATTTGAGGTCAGAGTCTAAAAGTGCGCGATGGCAGGTTGTGAGCGGACTCATCTGCAAGGGACAAGACGAAACTTATTACGTCTGTCACGGATGCTGAGAGATCCACTAAGTCATTTGAGGCGAGCCGTTTAACCGGCAGACGCCCATGTCCAAGTCCGACCCGGGTCCTAAAACCCGAGGGGATTGAGATTTCATGACACTCAAACAGGCATGCCTCTCGGAATACCAAGAGGCGCAAGGTGCGTTCAAAGATTCGATGATTCACTGAATTCTGCAATTCACATTACTTATCGCATTTCGCTGCGTTCTTCATCGATGCGAGAGCCAAGAGATCCGTTGTTGAAAGTTTTGTTTTTGTTATGATAATTACGTTCATTAC…
431	S	Guilford	Sidewalk	Cystofilobasidium macerans	NNNNNNGNNNGCNNNCCNNNNCNNGATTTNGAGATCTAATCTTAAATGGATACATTAAGATTAGTACCTTCCCTTAATCCAACCCGGCTCTAGTCCGAAGACTAGAATTCCTCAGCGAATAGTCCATTACGCCAAGTCAATCCGAAGTTCGATTGCGGATGCTNATGCATTACGAGCGAGCTCGACCGNNAGGCCACCTAAACGCTCCCCATCCAANCACCTCTTACATNATNANGGGGNNNNNANNNNANNNANCTATGANACTCANACTCNNTGCNCCNCGNAACCCCTNGGNNTCAANGAGCGATCNANATTCNATGATTNNCTNNNTACTCNNTTCCACTCNNNTATCGCATTTCNTTGCGTNNTNCATNNNCCCNGAGNCGACNGNNCNNNCGN…
432	S	Guilford	Sidewalk	Rhodotorula glutinis/taiwanensis/mucilaginosa	NNNNNNNNNNNNNNNGNNCNNNNTGNATTTGAGANCTAATCTTAAATGTAGACATTAGGATTAGTAGCTTCCTTTAATCCAACCCGGCTCTAGTCCGAAGACTAGAATTCCTCAGCGAATAGTCTATTACGCCAAGTCAATCCGAAGTTCGATTGCGGATGCTAATGCATTACGAGCGAGCTCGACCGTGAGGCCAGCAAAACGCTCAGAATCCAAACACCTCTTCGATCATAAAGAAAGAGGAGGGTTGAAGTATTCATGACACTCAAACAGGCATGCTCCACGGAATACCATGGAGCGCAAGGTGCGTTCAAAGATTCGATGATTCACTGAATTCTGCAATTCACATTACTTATCGCATTTCGCTGCGTTCTTCATCGATGCGAGAGCCAAGAGATC…
433	S	Guilford	Sidewalk	Cryptococcus flavus	NNNNNNNTTNAGGCCNGAGTCAAAAGATTGCCCGAGGGCGATTGTAAGCAGTCATCCACACCCTCTCCAGCGAAACTTATTACGCTAGGTCGGGGCTTCTAAGCCGCTAAGACATTTAAGGCGAGCCAGCAATTGGCAGCGCCCACATCCAACCCTTCCCGATCATAAACCAGGGGGGTTGAGTCTACATGACACTCAAACAGGCATGCCCTCCGGAATACCAGAGGGCGCAAGGTGCGTTCAAAGATTCGATGATTCACTGAATTCTGCAATTCACATTACTTATCGCATTTCGCTGCGTTCTTCATCGATGCGAGAGCCAAGAGATCCGTTGTTGAAAGTTGTGTTTGTTTTTGTATACGACGTTCATGACAGTTATAGTTTGTTATAGAAGCGCCC…
434	S	Guilford	Sidewalk	Cryptococcus flavus	NNNNNNTGNNTTGAGGCCAGAGTCAAAAGATTGCCCGAGGGCGATTGTAAGCAGTCATCCACACCCTCTCCAGCGAAACTTATTACGCTAGGTCGGGGCTTCTAAGCCGCTAAGACATTTAAGGCGAGCCAGCAATTGGCAGCGCCCACATCCAACCCTTCCCGATCATAAACCAGGGGGGTTGAGTCTACATGACACTCAAACAGGCATGCCCTCCGGAATACCAGAGGGCGCAAGGTGCGTTCAAAGATTCGATGATTCACTGAATTCTGCAATTCACATTACTTATCGCATTTCGCTGCGTTCTTCATCGATGCGAGAGCCAAGAGATCCGTTGTTGAAAGTTGTGTTTGTTTTTGTATACGACGTTCATGACAGTTATAGTTTGTTATAGAAGCG…
435	S	Guilford	Sidewalk
439	S	Guilford	Sidewalk	Pseudozyma pruni	GGACTGGCTGTCTACCATCTGAGGCGATGATTGAAAATAAATCCTCTTTCCAACGAAAAAAGGGGGGGTTCAGAAGCACTCCAACCAGCAAAACGTTACGTCCAGCTCACGTTTCCTCTCTGCCTCCGAAGTCCTGATATTATCAAAACCCGGCAGGAAAGAAGAAACAAAAGTCGAGCTTTCGTCCGTCTTGCCTATCAAATGGATGCGCTAATGCATTTCCAGGGAACCACGGGGAATGGCAAAGACCCTCAATACCGATCCGTTGACTCTTCCTGAAAAAAGTCGACGTTCGAAACAATTCCCGGCCCTCAAACAGGGATGCTCCCCAGAATAAATCTGCCGGGAGCGCAAGGGGCGTTCAAAGATTCCATGATTCACTTCTGCAATTCACATTAC…
430	D	Guilford	Dirt	Chalara spp.	GGAGCTGGGCATCTACCTGATCCGAGGTCATCATGAAAAAATTTGGGGTTCTGGCAGGACACCACCGGGACTCTGTCGCGAGGAGTATTACTACGCGTAGAGCCAGATGGCACCGCCACTGCTTTTAAGGGCTGCCCTGTGACGGGCAGGCCCCAACACCAAGCTGAGCTTGAGGGGTGATAATGACGCTCGAACAGGCATGCCCCCCGGAATACCAAGGGGCGCAATGTGCGTTCAAAGATTCGATGATTCACTGAATTCTGCAATTCACATTACTTATCGCATTTCGCTGCGTTCTTCATCGATGCCAGAGCCAAGAGATCCGTTGTTGAAAGTTTTAAATAATTAAACTTGTTTTCAGACAAATCACTAAATATGGTTTGGGTTTGGGTTTTCTCT…
431	D	Guilford	Dirt	Chalara spp.	GTGAACTGGCATCTACCTGATCCGAGGTCATCATGAAAAAATTTGGGGTTCTGGCAGGACACCACCGGGACTCTGTCGCGAGGAGTATTACTACGCGTAGAGCCAGATGGCACCGCCACTGCTTTTAAGGGCTGCCCTGTGACGGGCAGGCCCCAACACCAAGCTGAGCTTGAGGGGTGATAATGACGCTCGAACAGGCATGCCCCCCGGAATACCAAGGGGCGCAATGTGCGTTCAAAGATTCGATGATTCACTGAATTCTGCAATTCACATTACTTATCGCATTTCGCTGCGTTCTTCATCGATGCCAGAGCCAAGAGATCCGTTGTTGAAAGTTTTAAATAATTAAACTTGTTTTCAGACAAATCACTAAATATGGTTTGGGTTTGGGTTTTCTCT…
449	D	Guilford	Dirt	Chalara spp.	GTGACTGGCATCCTACCTGATCCGAGGTCATCATGAAAAAATTTGGGGTTCTGGCAGGACACCACCGGGACTCTGTCGCGAGGAGTATTACTACGCGTAGAGCCAGATGGCACCGCCACTGCTTTTAAGGGCTGCCCTGTGACGGGCAGGCCCCAACACCAAGCTGAGCTTGAGGGGTGATAATGACGCTCGAACAGGCATGCCCCCCGGAATACCAAGGGGCGCAATGTGCGTTCAAAGATTCGATGATTCACTGAATTCTGCAATTCACATTACTTATCGCATTTCGCTGCGTTCTTCATCGATGCCAGAGCCAAGAGATCCGTTGTTGAAAGTTTTAAATAATTAAACTTGTTTTCAGACAAATCACTAAATATGGTTTGGGTTTGGGTTTTCTCT…
450	D	Guilford	Dirt	Chalara spp.	AGGGACTGGCATCTACCTGATCCGAGGTCATCATGAAAAAATTTGGGGTTCTGGCAGGACACCACCGGGACTCTGTCGCGAGGAGTATTACTACGCGTAGAGCCAGATGGCACCGCCACTGCTTTTAAGGGCTGCCCTGTGACGGGCAGGCCCCAACACCAAGCTGAGCTTGAGGGGTGATAATGACGCTCGAACAGGCATGCCCCCCGGAATACCAAGGGGCGCAATGTGCGTTCAAAGATTCGATGATTCACTGAATTCTGCAATTCACATTACTTATCGCATTTCGCTGCGTTCTTCATCGATGCCAGAGCCAAGAGATCCGTTGTTGAAAGTTTTAAATAATTAAACTTGTTTTCAGACAAATCACTAAATATGGTTTGGGTTTGGGTTTTCTCT…
451	D	Guilford	Dirt	Microstroma phylloplanum	AAATTAACTAATTATTCTACCTGATTTGAGGCAGAGTTATAGAAATAGTGGGTTGAGTGTTGCCACTCGCGCCGGGTTGAGAAGCAGACTTCCTCTAGGTACCAAGTCGAGCTTCCACCAATGCAATTTTATTACATCAAATGGAAGTACTCTGCTTAGAGATTAGAGAGGTCCAGCTAATATCTTTAAGGCCAGCAGACTCGTGAAAGACTGCAAGGGCCCACAACCAAATCCAAGCAACGCTTCTTTTTAAAAAACATTGGGATTTGAGGGATTCATGACACTCAAACAGGCATGCTCCTAGGAATACCAGGGAGCGCAAGGTGCGTTCAAAGATTCGATGATTCACTGAATTCTGCAATTCACATTACTTATCGCAATTCGCTGCGTTCTTCATCG…
452	D	Guilford	Dirt	Chalara spp.	GGGACCTGGGCATCTACCTGATCCGAGGTCAATCATGAAAAAATTTGGGGTTCTGGCAGGACACCACCGGGACTCTGTCGCGAGGAGTATTACTACGCGTAGAGCCAGATGGCACCGCCACTGATTTTAAGGGCTGCCCTGTGACGGGCAGGCCCCAACACCAAGCTGAGCTTGAGGGGTGATAATGACGCTCGAACAGGCATGCCCCCCGGAATACCAAGGGGCGCAATGTGCGTTCAAAGATTCGATGATTCACTGAATTCTGCAATTCACATTACTTATCGCATTTCGCTGCGTTCTTCATCGATGCCAGAGCCAAGAGATCCGTTGTTGAAAGTTTTAAATAATTAAACTTGTTTTCAGACAAATCACTAAATATGGTTTGGGTTTGGGTTTTCT…
453	D	Guilford	Dirt	Chalara spp.	AGGACTGCATCTACCTGATCCGAGGTCATCATGAAAAAATTTGGGGTTCTGGCAGGACACCACCGGGACTCTGTCGCGAGGAGTATTACTACGCGTAGAGCCAGATGGCACCGCCACTGCTTTTAAGGGCTGCCCTGTGACGGGCAGGCCCCAACACCAAGCTGAGCTTGAGGGGTGATAATGACGCTCGAACAGGCATGCCCCCCGGAATACCAAGGGGCGCAATGTGCGTTCAAAGATTCGATGATTCACTGAATTCTGCAATTCACATTACTTATCGCATTTCGCTGCGTTCTTCATCGATGCCAGAGCCAAGAGATCCGTTGTTGAAAGTTTTAAATAATTAAACTTGTTTTCAGACAAATCACTAAATATGGTTTGGGTTTGGGTTTTCTCTGG…
454	D	Guilford	Dirt	Fonsecazyma spp	CACGGGCTGCTACCTGATTTGAGGTCAGATCGAAAGAATATGAGGGTTGTGAGCAGGCTTCATCGACCGCGAGAAAGGCGAAACTTATCACGCCAGACATTGGGTACGAATATTCCCGCTAAGACCTTTAAGGCGAGCCGGCAACAAAGCGGCAGCGCCCAAATCCAACACGATCGGGTCGTAAAACCCGAGGGGTTGAGAGTTTCATGACACTCAAACAGGCATGCCCTCCGGAATACCAGAGGGCGCAAGGTGCGTTCAAAGACTCGATGATTCACTGAATTCTGCAATTCACATTACTTATCGCATTTCGCTGCGTTCTTCATCGATGTGGGAGCCAAGAGATCCGTTGTTGAAAGTTTTATTTGTTAAAATAAGACTACGTTCGTTACGTTTCTA…
455	D	Guilford	Dirt	Rhodosporidiobolus/Rhodotorula glutinis	AGGAACTGGGTGGTCTACCTGATTTGAGATCTAATCTTAATGTAGACATTAGGATTAGTAGCTTCCTTTAATCCAACCCGGCTCTAGTCCGAAGACTAGAATTCCTCAGCGAATAGTCTATTACGCCAAGTCAATCCGAAGTTCGATTGCGGATGCTAATGCATTACGAGCGAGCTCGACCGTGAGGCCAGCAAAACGCTCAGAATCCAAACACCTCTTCGATCATAAAGAAAGAGGAGGGTTGAAGTATTCATGACACTCAAACAGGCATGCTCCACGGAATACCATGGAGCGCAAGGTGCGTTCAAAGATTCGATGATTCACTGAATTCTGCAATTCACATTACTTATCGCATTTCGCTGCGTTCTTCATCGATGCGAGAGCCAAGAGATCCGTTGT…
456	D	Guilford	Dirt	Rhodosporidiobolus/Rhodotorula glutinis	CATAGAATTGGTATCTACTGATTTGAGATCTAATCTTAATGTAGACATTAGGATTAGTAGCTTCCTTTAATCCAACCCGGCTCTAGTCCGAAGACTAGAATTCCTCAGCGAATAGTCTATTACGCCAAGTCAATCCGAAGTTCGATTGCGGATGCTAATGCATTACGAGCGAGCTCGACCGTGAGGCCAGCAAAACGCTCAGAATCCAAACACCTCTTCGATCATAAAGAAAGAGGAGGGTTGAAGTATTCATGACACTCAAACAGGCATGCTCCACGGAATACCATGGAGCGCAAGGTGCGTTCAAAGATTCGATGATTCACTGAATTCTGCAATTCACATTACTTATCGCATTTCGCTGCGTTCTTCATCGATGCGAGAGCCAAGAGATCCGTTGTT…
457	D	Guilford	Dirt	Saitozyma flava/Cryptococcus flavus	GGCAGGTCAAACCCTACGCGTTTGATGTGAGCCAGAACTCCAAAAATGTCGAAGGCGATTGGAAGACTCCTCCACGCCCTCTCCGAGGAAAATTATTATGCTAGGTGGCGGCGAGGATGCCGCTCAGATTTTAAGGGGGGGCCGGGCACGGGGGCCCCCCCTCCCCCCTGAACTCAAGATAGACCAAGGGGGTTGAGTCTACCTGACCCTCAACCTGGAATGCCCTCCGGAATACGAAAGGGCACAAGGGGGGTTCAAAGATCCAATGATTCTCTGAATTCTGAAATTCACATTACTTATCGCATTTCGATGCCTTCTTCATCGATGCGAGAGCCAAGAGATCCGTAGTTGAAAGTTGGGTTTGTTTTTGTATACTACGATTATGACAGTTATAATTTG…
458	D	Guilford	Dirt	Rhodosporidiobolus/Rhodotorula glutinis	GAAAATTGGACTGGTAGTCTACCTGATTTGAGATCTAATCTTAATGTAGACATTAGGATTAGTAGCTTCCTTTAATCCAACCCGGCTCTAGTCCGAAGACTAGAATTCCTCAGCGAATAGTCTATTACGCCAAGTCAATCCGAAGTTCGATTGCGGATGCTAATGCATTACGAGCGAGCTCGACCGTGAGGCCAGCAAAACGCTCAGAATCCAAACACCTCTTCGATCATAAAGAAAGAGGAGGGTTGAAGTATTCATGACACTCAAACAGGCATGCTCCACGGAATACCATGGAGCGCAAGGTGCGTTCAAAGATTCGATGATTCACTGAATTCTGCAATTCACATTACTTATCGCATTTCGCTGCGTTCTTCATCGATGCGAGAGCCAAGAGATCCG…
459	D	Guilford	Dirt	Rhodosporidiobolus/Rhodotorula glutinis	AAAAAAGGATGGTGTCTACTGATTTGAGATCTAATCTTAATGTAGACATTAGGATTAGTAGCTTCCTTTAATCCAACCCGGCTCTAGTCCGAAGACTAGAATTCCTCAGCGAATAGTCTATTACGCCAAGTCAATCCGAAGTTCGATTGCGGATGCTAATGCATTACGAGCGAGCTCGACCGTGAGGCCAGCAAAACGCTCAGAATCCAAACACCTCTTCGATCATAAAGAAAGAGGAGGGTTGAAGTATTCATGACACTCAAACAGGCATGCTCCACGGAATACCATGGAGCGCAAGGTGCGTTCAAAGATTCGATGATTCACTGAATTCTGCAATTCACATTACTTATCGCATTTCGCTGCGTTCTTCATCGATGCGAGAGCCAAGAGATCCGTTGT…
460	D	Guilford	Dirt	Rhodosporidiobolus/Rhodotorula glutinis	TGGACTGGTGTCTACCTGATTTGAGATCTAATCTTAATGTAGACATTAGGATTAGTAGCTTCCTTTAATCCAACCCGGCTCTAGTCCGAAGACTAGAATTCCTCAGCGAATAGTCTATTACGCCAAGTCAATCCGAAGTTCGATTGCGGATGCTAATGCATTACGAGCGAGCTCGACCGTGAGGCCAGCAAAACGCTCAGAATCCAAACACCTCTTCGATCATAAAGAAAGAGGAGGGTTGAAGTATTCATGACACTCAAACAGGCATGCTCCACGGAATACCATGGAGCGCAAGGTGCGTTCAAAGATTCGATGATTCACTGAATTCTGCAATTCACATTACTTATCGCATTTCGCTGCGTTCTTCATCGATGCGAGAGCCAAGAGATCCGTTGTTGA…
461	D	Guilford	Dirt	Rhodosporidiobolus/Rhodotorula glutinis	AATTTTAGCTTAGTTACTGTGCATATTGATTTAGTCTAATCTTAATGTAGACATTAGGATTAGTAGCTTCCTTTAATCCAACCCGGATCTAGTCCGAATACTAGAATTCCTCAGCGAATAGTCTATTACGCCAAGTCAATCCGAAGTTCGATTGCGGATGCTAATGCATTACGAGCGAGCTCGACCGTGAGGCCAGCAAAACGCTCAGAATCCAAACACCTCTTCGATCATAAAGAAAGAGGAGGGTTGAAGTATTCATGACACTCAAACAGGCATGCTCCACGGAATACCATGGAGCGCAAGGTGCGTTCAAAGATTCGATGATTCACTGAATTCTGCAATTCACATTACTTATCGCATTTCGCTGCGTTCTTCATCGATGCGAGAGCCAAGAGATCC…
462	D	Guilford	Dirt	Moesziomyces sp.	GAATTTTATTGTAATGCACAATTGAGGTCATGATTAAAAAAATCACTTCCTCTCATTCTTTGATTGGGAGGCATGGATGGGGTTTTAAGCACTCCAACCAACAAAACGTCTCGAACAGCTCCTCGACCCTGCGCCTCTCCTCTCCGAAGTCCTGATATTATCAAAACCCGGCAGGGAAAGACGTGGGCGAAATAACGAGCTTTCGTCCGTCTTGCCTATCGAATGGATGCGCTAATGCATTTCTAGGGAGCCACCGTGGAAGATGGCAAGACCCTCAATACCGATCCGCCACCTTTCTCAACTAAATAAGAAAGCTGTCGTTCGAAACAATTCGCGGCCCTCAAACAGGCATGCTCCCCAGATTATATCTGCCGGGAGCGCAAGGTGCGTTCAAAGATT…
